# Stumpy forms are the predominant transmissible forms of *Trypanosoma brucei*

**DOI:** 10.1101/2023.08.30.555461

**Authors:** Jean Marc Tsagmo Ngoune, Parul Sharma, Aline Crouzols, Nathalie Petiot, Brice Rotureau

**Affiliations:** Trypanosome Transmission Group, Trypanosome Cell Biology Unit, Institut Pasteur, Université Paris Cité, INSERM U1347, Paris, France; Sorbonne Université, ED515 Complexité du Vivant, Paris, France; Parasitology Unit, Institut Pasteur of Guinea, Conakry, Guinea

**Keywords:** *Trypanosoma brucei*, stumpy, slender, tsetse, transmission

## Abstract

Schuster *et al*. demonstrated that bloodstream slender forms of African trypanosomes are readily transmissible to young tsetse flies where they can complete their complex life cycle (1). In their experimental conditions, a single slender parasite was sufficient for productive infection. Here, we compared the infectivity of slender and stumpy bloodstream forms in adult flies with a mature immune system, and without using any chemical compounds that would alter the insect immune response and/or promote the infection. After ingestion of slender forms, infected flies were observed only in one out of 24 batches of non-immunocompetent teneral flies and with a high number of parasites. In contrast, infected flies were detected in 75% (18/24) of the batches infected with stumpy parasites, and as few as 10 stumpy parasites produced mature infections in immune adult flies. We discuss that, although Schuster *et al*. have demonstrated the intrinsic capacity of slender form trypanosomes to infect young and naive tsetse flies, highlighting the remarkable plasticity and adaptability of these protists, this phenomenon is unlikely to significantly contribute to the epidemiology of African trypanosomiases. According to both experimental and field observations, stumpy forms appear to be the most adapted forms for African trypanosome transmission from the mammalian host to the tsetse fly vector in natural conditions.
