## Supplementary material for "Stumpy forms are the predominant transmissible forms of *Trypanosoma brucei*": Sup Table 1

### Sheet: Table S1
Ingestion (0 dpi)				Dissection (28 dpi)
Stage	No. parasites	No. replicates	Fly status	% MG+		% SG+		No. flies
				Mean	SD	Mean	SD
Slenders	10 - 100	3	Adults	0	0	0	0	90
			Tenerals	0	0	0	0	111
	100 - 1,000	4	Adults	0	0	0	0	96
			Tenerals	0	0	0	0	138
	1,000 - 10,000	5	Adults	0	0	0	0	135
			Tenerals	0.0571429	0.127775	0.047619	0.106479	136
Stumpies	10 - 100	3	Adults	0.0432403	0.0482192	0.0114943	0.0199086	90
			Tenerals	0.0306373	0.031268	0.0306373	0.031268	105
	100 - 1,000	4	Adults	0.0461161	0.0432469	0.0211161	0.0278933	117
			Tenerals	0.156656	0.102562	0.103626	0.0675194	92
	1,000 - 10,000	5	Adults	0.0311111	0.0454063	0.0177778	0.0255797	125
			Tenerals	0.175948	0.134774	0.0887273	0.0774118	149
								1384
